# Profiling of the drug resistance of thousands of Src tyrosine kinase mutants uncovers a regulatory network that couples autoinhibition to catalytic domain dynamics

**DOI:** 10.1101/2021.12.05.471322

**Authors:** Sujata Chakraborty, Ethan Ahler, Jessica J. Simon, Linglan Fang, Zachary E. Potter, Katherine A. Sitko, Jason J. Stephany, Miklos Guttman, Douglas M. Fowler, Dustin J. Maly

## Abstract

Kinase inhibitors are effective cancer therapies but resistance often limits clinical efficacy. Despite the cataloguing of numerous resistance mutations, our understanding of kinase inhibitor resistance is still incomplete. Here, we comprehensively profiled the resistance of ∼3500 Src tyrosine kinase mutants to four different ATP-competitive inhibitors. We found that ATP-competitive inhibitor resistance mutations are distributed throughout Src’s catalytic domain. In addition to inhibitor contact residues, residues that participate in regulating Src’s phosphotransferase activity were prone to the development of resistance. Unexpectedly, we found that a resistance-prone cluster of residues located on the top face of the N-terminal lobe of Src’s catalytic domain contributes to autoinhibition by reducing catalytic domain dynamics, and mutations in this cluster led to resistance by lowering inhibitor affinity and promoting kinase hyperactivation. Together, our studies demonstrate how drug resistance profiling can be used to define potential resistance pathways and uncover new mechanisms of kinase regulation.
