## Supplemental Figure and Table for "Profiling of the drug resistance of thousands of Src tyrosine kinase mutants uncovers a regulatory network that couples autoinhibition to catalytic domain dynamics": Supplemental Table 2_20211012.xlsx

### Sheet: Sheet1
Table S2: Primers used in study. Relates to all Figures.
Name	Sequence
SC01	ATGAAAGCTTATCGATACCGNNNNNNNNNNNNNNNNNNNYAGATCGGAAGAGCGTCGTGTAGGGAAAGACTGTTCGACCTCGAGTCATGTAAT
SC02	ATTACATGACTCGAGGTCGAA
SC03	TTGGGAAATCCCAAGAGAATCT
SC04	AAACTCCATCAAATGGTCAGGT
SC05	CGGTCTCGGCATTCCTGCTGAACCGCTCTTCCGATCTT
SC06	AGATCGGAAGAGCGGTTCAGCAGGAATGCCGAGACCG
SC07	CAAGCAGAAGACGGCATACGAGATCGGTCTCGGCATTCCTG
SC08	AATGATACGGCGACCACCGAGATCTACACACACTCTTTCCCTACACGAC
SC09	CGGTCTCGGCATTCCTGCTGAACCGCTCTTCCGATCT
SC10	AATGATACGGCGACCACCGAGATCTACACGCGATCTAGACCTAGACTTCAGGTTGTCTAA
SC11	AATGATACGGCGACCACCGAGATCTACACATAGAGAGGACCTAGACTTCAGGTTGTCTAA
SC12	AATGATACGGCGACCACCGAGATCTACACAGAGGATAGACCTAGACTTCAGGTTGTCTAA
SC13	CAAGCAGAAGACGGCATACGAGATTCGCCTTACGCGCGCGGAAGACTACTTCACTTCTACTGAACC
SC14	CAAGCAGAAGACGGCATACGAGATCTAGTACGCGCGCGCGGAAGACTACTTCACTTCTACTGAACC
SC15	CAAGCAGAAGACGGCATACGAGATTTCTGCCTCGCGCGCGGAAGACTACTTCACTTCTACTGAACC
SC16	CAAGCAGAAGACGGCATACGAGATGCTCAGGACGCGCGCGGAAGACTACTTCACTTCTACTGAACC
SC17	CAAGCAGAAGACGGCATACGAGATAGGAGTCCCGCGCGCGGAAGACTACTTCACTTCTACTGAACC
SC18	CGGTATCGATAAGCTTTCATTATTACAAGTTTTCACCTGGTTGGTATTGTGGTTCAGTAGAAGTGAAGTAGTCTTCCGCGCGCG
SC19	CCCCCCACATCCGCTCTAACCGAAAAGGAAGGAGTTAGACAACCTGAAGTCTAGGTC
SC20	CAAGCAGAAGACGGCATACGAGATTCGCCTTACCCGGATTCTAGAACTAGTGGAT
SC21	AATGATACGGCGACCACCGAGATCTACACGCGATCTAACACCACCAGCCAATGGA
SC22	AATGATACGGCGACCACCGAGATCTACACATAGAGAGACACCACCAGCCAATGGA
SC23	AATGATACGGCGACCACCGAGATCTACACAGAGGATAACACCACCAGCCAATGGA
SC24	AATGATACGGCGACCACCGAGATCTACACTCTACTCTACACCACCAGCCAATGGA
SC25	AATGATACGGCGACCACCGAGATCTACACCTCCTTACACACCACCAGCCAATGGA
SC26	AATGATACGGCGACCACCGAGATCTACACTATGCAGTACACCACCAGCCAATGGA
SC27	AATGATACGGCGACCACCGAGATCTACACTACTCCTTACACCACCAGCCAATGGA
SC28	AATGATACGGCGACCACCGAGATCTACACAGGCTTAGACACCACCAGCCAATGGA
SC29	GGGAAAGCACCACCACCAGCACCGTGAACGTTTTCAGCTGG
SC30	CATGGTGAATTCCTGCAGCCCGGGGGATCCACTAGTTCTAGAATCCGGG
SC31	CCCGGATTCTAGAACTAGTGGATCCCCCGGGCTGCAGGAATTCACCATG
SC32	CTCTTCTGACACTGTTACTTCTCCACAAAGAGCTGGTCCATTGGCTGGTGGTGT
SrcSSM_F1	NNKAGATTGGAAGTTAAGTTGGGTCAAGGTTGTTTCG
SrcSSM_F2	NNKTTGGAAGTTAAGTTGGGTCAAGGTTGTTTCGG
SrcSSM_F3	NNKGAAGTTAAGTTGGGTCAAGGTTGTTTCGGTG
SrcSSM_F4	NNKGTTAAGTTGGGTCAAGGTTGTTTCGGTGAAG
SrcSSM_F5	NNKAAGTTGGGTCAAGGTTGTTTCGGTGAAGT
SrcSSM_F6	NNKTTGGGTCAAGGTTGTTTCGGTGAAGTTTG
SrcSSM_F7	NNKGGTCAAGGTTGTTTCGGTGAAGTTTGGATG
SrcSSM_F8	NNKCAAGGTTGTTTCGGTGAAGTTTGGATGGG
SrcSSM_F9	NNKGGTTGTTTCGGTGAAGTTTGGATGGGTACT
SrcSSM_F10	NNKTGTTTCGGTGAAGTTTGGATGGGTACTTGG
SrcSSM_F11	NNKTTCGGTGAAGTTTGGATGGGTACTTGGAA
SrcSSM_F12	NNKGGTGAAGTTTGGATGGGTACTTGGAACGG
SrcSSM_F13	NNKGAAGTTTGGATGGGTACTTGGAACGGTACT
SrcSSM_F14	NNKGTTTGGATGGGTACTTGGAACGGTACTACTAGA
SrcSSM_F15	NNKTGGATGGGTACTTGGAACGGTACTACTAGAG
SrcSSM_F16	NNKATGGGTACTTGGAACGGTACTACTAGAGTTGC
SrcSSM_F17	NNKGGTACTTGGAACGGTACTACTAGAGTTGCTATCA
SrcSSM_F18	NNKACTTGGAACGGTACTACTAGAGTTGCTATCAAGA
SrcSSM_F19	NNKTGGAACGGTACTACTAGAGTTGCTATCAAGACTT
SrcSSM_F20	NNKAACGGTACTACTAGAGTTGCTATCAAGACTTTGAAGC
SrcSSM_F21	NNKGGTACTACTAGAGTTGCTATCAAGACTTTGAAGCCA
SrcSSM_F22	NNKACTACTAGAGTTGCTATCAAGACTTTGAAGCCAGG
SrcSSM_F23	NNKACTAGAGTTGCTATCAAGACTTTGAAGCCAGGT
SrcSSM_F24	NNKAGAGTTGCTATCAAGACTTTGAAGCCAGGTAC
SrcSSM_F25	NNKGTTGCTATCAAGACTTTGAAGCCAGGTACTATGT
SrcSSM_F26	NNKGCTATCAAGACTTTGAAGCCAGGTACTATGTCTC
SrcSSM_F27	NNKATCAAGACTTTGAAGCCAGGTACTATGTCTCCA
SrcSSM_F28	NNKAAGACTTTGAAGCCAGGTACTATGTCTCCAGA
SrcSSM_F29	NNKACTTTGAAGCCAGGTACTATGTCTCCAGAAGC
SrcSSM_F30	NNKTTGAAGCCAGGTACTATGTCTCCAGAAGCT
SrcSSM_F31	NNKAAGCCAGGTACTATGTCTCCAGAAGCTTTCT
SrcSSM_F32	NNKCCAGGTACTATGTCTCCAGAAGCTTTCTTGC
SrcSSM_F33	NNKGGTACTATGTCTCCAGAAGCTTTCTTGCAAGAA
SrcSSM_F34	NNKACTATGTCTCCAGAAGCTTTCTTGCAAGAAGC
SrcSSM_F35	NNKATGTCTCCAGAAGCTTTCTTGCAAGAAGCT
SrcSSM_F36	NNKTCTCCAGAAGCTTTCTTGCAAGAAGCTCA
SrcSSM_F37	NNKCCAGAAGCTTTCTTGCAAGAAGCTCAAGTTATG
SrcSSM_F38	NNKGAAGCTTTCTTGCAAGAAGCTCAAGTTATGAAGAAG
SrcSSM_F39	NNKGCTTTCTTGCAAGAAGCTCAAGTTATGAAGAAGTTGAG
SrcSSM_F40	NNKTTCTTGCAAGAAGCTCAAGTTATGAAGAAGTTGAGACAC
SrcSSM_F41	NNKTTGCAAGAAGCTCAAGTTATGAAGAAGTTGAGACACG
SrcSSM_F42	NNKCAAGAAGCTCAAGTTATGAAGAAGTTGAGACACGA
SrcSSM_F43	NNKGAAGCTCAAGTTATGAAGAAGTTGAGACACGAAAAG
SrcSSM_F44	NNKGCTCAAGTTATGAAGAAGTTGAGACACGAAAAGTTGG
SrcSSM_F45	NNKCAAGTTATGAAGAAGTTGAGACACGAAAAGTTGGTTC
SrcSSM_F46	NNKGTTATGAAGAAGTTGAGACACGAAAAGTTGGTTCAATTG
SrcSSM_F47	NNKATGAAGAAGTTGAGACACGAAAAGTTGGTTCAATTG
SrcSSM_F48	NNKAAGAAGTTGAGACACGAAAAGTTGGTTCAATTGTACGC
SrcSSM_F49	NNKAAGTTGAGACACGAAAAGTTGGTTCAATTGTACGC
SrcSSM_F50	NNKTTGAGACACGAAAAGTTGGTTCAATTGTACGC
SrcSSM_F51	NNKAGACACGAAAAGTTGGTTCAATTGTACGCTG
SrcSSM_F52	NNKCACGAAAAGTTGGTTCAATTGTACGCTGTTGT
SrcSSM_F53	NNKGAAAAGTTGGTTCAATTGTACGCTGTTGTTTCTG
SrcSSM_F54	NNKAAGTTGGTTCAATTGTACGCTGTTGTTTCTGAAGAACC
SrcSSM_F55	NNKTTGGTTCAATTGTACGCTGTTGTTTCTGAAGAACC
SrcSSM_F56	NNKGTTCAATTGTACGCTGTTGTTTCTGAAGAACC
SrcSSM_F57	NNKCAATTGTACGCTGTTGTTTCTGAAGAACCAATCTAC
SrcSSM_F58	NNKTTGTACGCTGTTGTTTCTGAAGAACCAATCTACATCG
SrcSSM_F59	NNKTACGCTGTTGTTTCTGAAGAACCAATCTACATCG
SrcSSM_F60	NNKGCTGTTGTTTCTGAAGAACCAATCTACATCGTTACTG
SrcSSM_F61	NNKGTTGTTTCTGAAGAACCAATCTACATCGTTACTGAAT
SrcSSM_F62	NNKGTTTCTGAAGAACCAATCTACATCGTTACTGAATACAT
SrcSSM_F63	NNKTCTGAAGAACCAATCTACATCGTTACTGAATACATGTC
SrcSSM_F64	NNKGAAGAACCAATCTACATCGTTACTGAATACATGTCT
SrcSSM_F65	NNKGAACCAATCTACATCGTTACTGAATACATGTCTAAGGG
SrcSSM_F66	NNKCCAATCTACATCGTTACTGAATACATGTCTAAGGGTTC
SrcSSM_F67	NNKATCTACATCGTTACTGAATACATGTCTAAGGGTTCTTT
SrcSSM_F68	NNKTACATCGTTACTGAATACATGTCTAAGGGTTCTTTGTTG
SrcSSM_F69	NNKATCGTTACTGAATACATGTCTAAGGGTTCTTTGTTGGAC
SrcSSM_F70	NNKGTTACTGAATACATGTCTAAGGGTTCTTTGTTGGACTTC
SrcSSM_F71	NNKACTGAATACATGTCTAAGGGTTCTTTGTTGGACTTC
SrcSSM_F72	NNKGAATACATGTCTAAGGGTTCTTTGTTGGACTTCTTG
SrcSSM_F73	NNKTACATGTCTAAGGGTTCTTTGTTGGACTTCTTGAAGG
SrcSSM_F74	NNKATGTCTAAGGGTTCTTTGTTGGACTTCTTGAAGG
SrcSSM_F75	NNKTCTAAGGGTTCTTTGTTGGACTTCTTGAAGGG
SrcSSM_F76	NNKAAGGGTTCTTTGTTGGACTTCTTGAAGGGT
SrcSSM_F77	NNKGGTTCTTTGTTGGACTTCTTGAAGGGTGAAAC
SrcSSM_F78	NNKTCTTTGTTGGACTTCTTGAAGGGTGAAACTGG
SrcSSM_F79	NNKTTGTTGGACTTCTTGAAGGGTGAAACTGGT
SrcSSM_F80	NNKTTGGACTTCTTGAAGGGTGAAACTGGTAAGTAC
SrcSSM_F81	NNKGACTTCTTGAAGGGTGAAACTGGTAAGTACTTGAG
SrcSSM_F82	NNKTTCTTGAAGGGTGAAACTGGTAAGTACTTGAGATTGC
SrcSSM_F83	NNKTTGAAGGGTGAAACTGGTAAGTACTTGAGATTGC
SrcSSM_F84	NNKAAGGGTGAAACTGGTAAGTACTTGAGATTGCC
SrcSSM_F85	NNKGGTGAAACTGGTAAGTACTTGAGATTGCCACA
SrcSSM_F86	NNKGAAACTGGTAAGTACTTGAGATTGCCACAATTGGT
SrcSSM_F87	NNKACTGGTAAGTACTTGAGATTGCCACAATTGGT
SrcSSM_F88	NNKGGTAAGTACTTGAGATTGCCACAATTGGTTGACA
SrcSSM_F89	NNKAAGTACTTGAGATTGCCACAATTGGTTGACATGG
SrcSSM_F90	NNKTACTTGAGATTGCCACAATTGGTTGACATGGC
SrcSSM_F91	NNKTTGAGATTGCCACAATTGGTTGACATGGC
SrcSSM_F92	NNKAGATTGCCACAATTGGTTGACATGGCTG
SrcSSM_F93	NNKTTGCCACAATTGGTTGACATGGCTGCT
SrcSSM_F94	NNKCCACAATTGGTTGACATGGCTGCTCAA
SrcSSM_F95	NNKCAATTGGTTGACATGGCTGCTCAAATCGC
SrcSSM_F96	NNKTTGGTTGACATGGCTGCTCAAATCGCT
SrcSSM_F97	NNKGTTGACATGGCTGCTCAAATCGCTTCTG
SrcSSM_F98	NNKGACATGGCTGCTCAAATCGCTTCTGGT
SrcSSM_F99	NNKATGGCTGCTCAAATCGCTTCTGGTATGG
SrcSSM_F100	NNKGCTGCTCAAATCGCTTCTGGTATGGCT
SrcSSM_F101	NNKGCTCAAATCGCTTCTGGTATGGCTTACGT
SrcSSM_F102	NNKCAAATCGCTTCTGGTATGGCTTACGTTGAAAG
SrcSSM_F103	NNKATCGCTTCTGGTATGGCTTACGTTGAAAGA
SrcSSM_F104	NNKGCTTCTGGTATGGCTTACGTTGAAAGAATGAAC
SrcSSM_F105	NNKTCTGGTATGGCTTACGTTGAAAGAATGAACTACG
SrcSSM_F106	NNKGGTATGGCTTACGTTGAAAGAATGAACTACGTTCA
SrcSSM_F107	NNKATGGCTTACGTTGAAAGAATGAACTACGTTCACAG
SrcSSM_F108	NNKGCTTACGTTGAAAGAATGAACTACGTTCACAGAGA
SrcSSM_F109	NNKTACGTTGAAAGAATGAACTACGTTCACAGAGACTTGAG
SrcSSM_F110	NNKGTTGAAAGAATGAACTACGTTCACAGAGACTTGAGAG
SrcSSM_F111	NNKGAAAGAATGAACTACGTTCACAGAGACTTGAGAGC
SrcSSM_F112	NNKAGAATGAACTACGTTCACAGAGACTTGAGAGCT
SrcSSM_F113	NNKATGAACTACGTTCACAGAGACTTGAGAGCTGC
SrcSSM_F114	NNKAACTACGTTCACAGAGACTTGAGAGCTGC
SrcSSM_F115	NNKTACGTTCACAGAGACTTGAGAGCTGCTAACA
SrcSSM_F116	NNKGTTCACAGAGACTTGAGAGCTGCTAACATCTT
SrcSSM_F117	NNKCACAGAGACTTGAGAGCTGCTAACATCTTGG
SrcSSM_F118	NNKAGAGACTTGAGAGCTGCTAACATCTTGGTTG
SrcSSM_F119	NNKGACTTGAGAGCTGCTAACATCTTGGTTGGT
SrcSSM_F120	NNKTTGAGAGCTGCTAACATCTTGGTTGGTGA
SrcSSM_F121	NNKAGAGCTGCTAACATCTTGGTTGGTGAAAACT
SrcSSM_F122	NNKGCTGCTAACATCTTGGTTGGTGAAAACTTGG
SrcSSM_F123	NNKGCTAACATCTTGGTTGGTGAAAACTTGGTTTGTAAGG
SrcSSM_F124	NNKAACATCTTGGTTGGTGAAAACTTGGTTTGTAAGGTTGC
SrcSSM_F125	NNKATCTTGGTTGGTGAAAACTTGGTTTGTAAGGTTGC
SrcSSM_F126	NNKTTGGTTGGTGAAAACTTGGTTTGTAAGGTTGC
SrcSSM_F127	NNKGTTGGTGAAAACTTGGTTTGTAAGGTTGCTGA
SrcSSM_F128	NNKGGTGAAAACTTGGTTTGTAAGGTTGCTGACTT
SrcSSM_F129	NNKGAAAACTTGGTTTGTAAGGTTGCTGACTTCGG
SrcSSM_F130	NNKAACTTGGTTTGTAAGGTTGCTGACTTCGGT
SrcSSM_F131	NNKTTGGTTTGTAAGGTTGCTGACTTCGGTTTG
SrcSSM_F132	NNKGTTTGTAAGGTTGCTGACTTCGGTTTGGC
SrcSSM_F133	NNKTGTAAGGTTGCTGACTTCGGTTTGGCT
SrcSSM_F134	NNKAAGGTTGCTGACTTCGGTTTGGCTAGA
SrcSSM_F135	NNKGTTGCTGACTTCGGTTTGGCTAGATTGATCG
SrcSSM_F136	NNKGCTGACTTCGGTTTGGCTAGATTGATCGA
SrcSSM_F137	NNKGACTTCGGTTTGGCTAGATTGATCGAAGACA
SrcSSM_F138	NNKTTCGGTTTGGCTAGATTGATCGAAGACAACG
SrcSSM_F139	NNKGGTTTGGCTAGATTGATCGAAGACAACGAATACA
SrcSSM_F140	NNKTTGGCTAGATTGATCGAAGACAACGAATACACTG
SrcSSM_F141	NNKGCTAGATTGATCGAAGACAACGAATACACTGCT
SrcSSM_F142	NNKAGATTGATCGAAGACAACGAATACACTGCTAGACA
SrcSSM_F143	NNKTTGATCGAAGACAACGAATACACTGCTAGACAAG
SrcSSM_F144	NNKATCGAAGACAACGAATACACTGCTAGACAAGG
SrcSSM_F145	NNKGAAGACAACGAATACACTGCTAGACAAGGTGC
SrcSSM_F146	NNKGACAACGAATACACTGCTAGACAAGGTGCT
SrcSSM_F147	NNKAACGAATACACTGCTAGACAAGGTGCTAAGTTC
SrcSSM_F148	NNKGAATACACTGCTAGACAAGGTGCTAAGTTCCC
SrcSSM_F149	NNKTACACTGCTAGACAAGGTGCTAAGTTCCCA
SrcSSM_F150	NNKACTGCTAGACAAGGTGCTAAGTTCCCAATC
SrcSSM_F151	NNKGCTAGACAAGGTGCTAAGTTCCCAATCAAGT
SrcSSM_F152	NNKAGACAAGGTGCTAAGTTCCCAATCAAGTGG
SrcSSM_F153	NNKCAAGGTGCTAAGTTCCCAATCAAGTGGACT
SrcSSM_F154	NNKGGTGCTAAGTTCCCAATCAAGTGGACTGC
SrcSSM_F155	NNKGCTAAGTTCCCAATCAAGTGGACTGCTCC
SrcSSM_F156	NNKAAGTTCCCAATCAAGTGGACTGCTCCA
SrcSSM_F157	NNKTTCCCAATCAAGTGGACTGCTCCAGAAG
SrcSSM_F158	NNKCCAATCAAGTGGACTGCTCCAGAAGCT
SrcSSM_F159	NNKATCAAGTGGACTGCTCCAGAAGCTGCT
SrcSSM_F160	NNKAAGTGGACTGCTCCAGAAGCTGCTTTG
SrcSSM_F161	NNKTGGACTGCTCCAGAAGCTGCTTTGTAC
SrcSSM_F162	NNKACTGCTCCAGAAGCTGCTTTGTACGGT
SrcSSM_F163	NNKGCTCCAGAAGCTGCTTTGTACGGTAGA
SrcSSM_F164	NNKCCAGAAGCTGCTTTGTACGGTAGATTCACT
SrcSSM_F165	NNKGAAGCTGCTTTGTACGGTAGATTCACTATCAAGT
SrcSSM_F166	NNKGCTGCTTTGTACGGTAGATTCACTATCAAGTCTG
SrcSSM_F167	NNKGCTTTGTACGGTAGATTCACTATCAAGTCTGACG
SrcSSM_F168	NNKTTGTACGGTAGATTCACTATCAAGTCTGACGTTTGG
SrcSSM_F169	NNKTACGGTAGATTCACTATCAAGTCTGACGTTTGGT
SrcSSM_F170	NNKGGTAGATTCACTATCAAGTCTGACGTTTGGTCTTTC
SrcSSM_F171	NNKAGATTCACTATCAAGTCTGACGTTTGGTCTTTCG
SrcSSM_F172	NNKTTCACTATCAAGTCTGACGTTTGGTCTTTCGG
SrcSSM_F173	NNKACTATCAAGTCTGACGTTTGGTCTTTCGGTATCT
SrcSSM_F174	NNKATCAAGTCTGACGTTTGGTCTTTCGGTATCTTG
SrcSSM_F175	NNKAAGTCTGACGTTTGGTCTTTCGGTATCTTGTT
SrcSSM_F176	NNKTCTGACGTTTGGTCTTTCGGTATCTTGTTGAC
SrcSSM_F177	NNKGACGTTTGGTCTTTCGGTATCTTGTTGACTGA
SrcSSM_F178	NNKGTTTGGTCTTTCGGTATCTTGTTGACTGAATTGAC
SrcSSM_F179	NNKTGGTCTTTCGGTATCTTGTTGACTGAATTGACTAC
SrcSSM_F180	NNKTCTTTCGGTATCTTGTTGACTGAATTGACTACTAAGGG
SrcSSM_F181	NNKTTCGGTATCTTGTTGACTGAATTGACTACTAAGGG
SrcSSM_F182	NNKGGTATCTTGTTGACTGAATTGACTACTAAGGGTAGAG
SrcSSM_F183	NNKATCTTGTTGACTGAATTGACTACTAAGGGTAGAGTTCC
SrcSSM_F184	NNKTTGTTGACTGAATTGACTACTAAGGGTAGAGTTCC
SrcSSM_F185	NNKTTGACTGAATTGACTACTAAGGGTAGAGTTCCATACC
SrcSSM_F186	NNKACTGAATTGACTACTAAGGGTAGAGTTCCATACCC
SrcSSM_F187	NNKGAATTGACTACTAAGGGTAGAGTTCCATACCCAGG
SrcSSM_F188	NNKTTGACTACTAAGGGTAGAGTTCCATACCCAGGT
SrcSSM_F189	NNKACTACTAAGGGTAGAGTTCCATACCCAGGTATGG
SrcSSM_F190	NNKACTAAGGGTAGAGTTCCATACCCAGGTATGGT
SrcSSM_F191	NNKAAGGGTAGAGTTCCATACCCAGGTATGGTT
SrcSSM_F192	NNKGGTAGAGTTCCATACCCAGGTATGGTTAACAGA
SrcSSM_F193	NNKAGAGTTCCATACCCAGGTATGGTTAACAGAGAA
SrcSSM_F194	NNKGTTCCATACCCAGGTATGGTTAACAGAGAAGTTTT
SrcSSM_F195	NNKCCATACCCAGGTATGGTTAACAGAGAAGTTTTGG
SrcSSM_F196	NNKTACCCAGGTATGGTTAACAGAGAAGTTTTGGACC
SrcSSM_F197	NNKCCAGGTATGGTTAACAGAGAAGTTTTGGACCA
SrcSSM_F198	NNKGGTATGGTTAACAGAGAAGTTTTGGACCAAGTTGA
SrcSSM_F199	NNKATGGTTAACAGAGAAGTTTTGGACCAAGTTGAAAGAGG
SrcSSM_F200	NNKGTTAACAGAGAAGTTTTGGACCAAGTTGAAAGAGG
SrcSSM_F201	NNKAACAGAGAAGTTTTGGACCAAGTTGAAAGAGG
SrcSSM_F202	NNKAGAGAAGTTTTGGACCAAGTTGAAAGAGGTTACAG
SrcSSM_F203	NNKGAAGTTTTGGACCAAGTTGAAAGAGGTTACAGAATGC
SrcSSM_F204	NNKGTTTTGGACCAAGTTGAAAGAGGTTACAGAATGC
SrcSSM_F205	NNKTTGGACCAAGTTGAAAGAGGTTACAGAATGCC
SrcSSM_F206	NNKGACCAAGTTGAAAGAGGTTACAGAATGCCATGT
SrcSSM_F207	NNKCAAGTTGAAAGAGGTTACAGAATGCCATGTCCA
SrcSSM_F208	NNKGTTGAAAGAGGTTACAGAATGCCATGTCCACC
SrcSSM_F209	NNKGAAAGAGGTTACAGAATGCCATGTCCACCA
SrcSSM_F210	NNKAGAGGTTACAGAATGCCATGTCCACCAG
SrcSSM_F211	NNKGGTTACAGAATGCCATGTCCACCAGAATGT
SrcSSM_F212	NNKTACAGAATGCCATGTCCACCAGAATGTCC
SrcSSM_F213	NNKAGAATGCCATGTCCACCAGAATGTCCA
SrcSSM_F214	NNKATGCCATGTCCACCAGAATGTCCAGAA
SrcSSM_F215	NNKCCATGTCCACCAGAATGTCCAGAATCTTTGC
SrcSSM_F216	NNKTGTCCACCAGAATGTCCAGAATCTTTGCA
SrcSSM_F217	NNKCCACCAGAATGTCCAGAATCTTTGCACGA
SrcSSM_F218	NNKCCAGAATGTCCAGAATCTTTGCACGACTTGA
SrcSSM_F219	NNKGAATGTCCAGAATCTTTGCACGACTTGATGTG
SrcSSM_F220	NNKTGTCCAGAATCTTTGCACGACTTGATGTGT
SrcSSM_F221	NNKCCAGAATCTTTGCACGACTTGATGTGTCAATG
SrcSSM_F222	NNKGAATCTTTGCACGACTTGATGTGTCAATGTTGG
SrcSSM_F223	NNKTCTTTGCACGACTTGATGTGTCAATGTTGG
SrcSSM_F224	NNKTTGCACGACTTGATGTGTCAATGTTGGAGA
SrcSSM_F225	NNKCACGACTTGATGTGTCAATGTTGGAGAAAGGA
SrcSSM_F226	NNKGACTTGATGTGTCAATGTTGGAGAAAGGAACCA
SrcSSM_F227	NNKTTGATGTGTCAATGTTGGAGAAAGGAACCAGA
SrcSSM_F228	NNKATGTGTCAATGTTGGAGAAAGGAACCAGAAGA
SrcSSM_F229	NNKTGTCAATGTTGGAGAAAGGAACCAGAAGAAAGAC
SrcSSM_F230	NNKCAATGTTGGAGAAAGGAACCAGAAGAAAGACCA
SrcSSM_F231	NNKTGTTGGAGAAAGGAACCAGAAGAAAGACCAAC
SrcSSM_F232	NNKTGGAGAAAGGAACCAGAAGAAAGACCAACTTT
SrcSSM_F233	NNKAGAAAGGAACCAGAAGAAAGACCAACTTTCGA
SrcSSM_F234	NNKAAGGAACCAGAAGAAAGACCAACTTTCGAATACTTGC
SrcSSM_F235	NNKGAACCAGAAGAAAGACCAACTTTCGAATACTTGCA
SrcSSM_F236	NNKCCAGAAGAAAGACCAACTTTCGAATACTTGCAAG
SrcSSM_F237	NNKGAAGAAAGACCAACTTTCGAATACTTGCAAGCTTTC
SrcSSM_F238	NNKGAAAGACCAACTTTCGAATACTTGCAAGCTTTCTTGG
SrcSSM_F239	NNKAGACCAACTTTCGAATACTTGCAAGCTTTCTTGG
SrcSSM_F240	NNKCCAACTTTCGAATACTTGCAAGCTTTCTTGGAAG
SrcSSM_F241	NNKACTTTCGAATACTTGCAAGCTTTCTTGGAAGAC
SrcSSM_F242	NNKTTCGAATACTTGCAAGCTTTCTTGGAAGACTACTTCAC
SrcSSM_F243	NNKGAATACTTGCAAGCTTTCTTGGAAGACTACTTCAC
SrcSSM_F244	NNKTACTTGCAAGCTTTCTTGGAAGACTACTTCACTTC
SrcSSM_F245	NNKTTGCAAGCTTTCTTGGAAGACTACTTCACTTCTAC
SrcSSM_F246	NNKCAAGCTTTCTTGGAAGACTACTTCACTTCTACTGAAC
SrcSSM_F247	NNKGCTTTCTTGGAAGACTACTTCACTTCTACTGAACC
SrcSSM_F248	NNKTTCTTGGAAGACTACTTCACTTCTACTGAACCACA
SrcSSM_F249	NNKTTGGAAGACTACTTCACTTCTACTGAACCACAATACC
SrcSSM_F250	NNKGAAGACTACTTCACTTCTACTGAACCACAATACCAAC
SrcSSM_R1	AGATTCTCTTGGGATTTCCCAAGCGTCCTT
SrcSSM_R2	CAAAGATTCTCTTGGGATTTCCCAAGCGTCC
SrcSSM_R3	TCTCAAAGATTCTCTTGGGATTTCCCAAGCG
SrcSSM_R4	CAATCTCAAAGATTCTCTTGGGATTTCCCAAGCG
SrcSSM_R5	TTCCAATCTCAAAGATTCTCTTGGGATTTCCCAAG
SrcSSM_R6	AACTTCCAATCTCAAAGATTCTCTTGGGATTTCCC
SrcSSM_R7	CTTAACTTCCAATCTCAAAGATTCTCTTGGGATTTCCC
SrcSSM_R8	CAACTTAACTTCCAATCTCAAAGATTCTCTTGGGATTT
SrcSSM_R9	ACCCAACTTAACTTCCAATCTCAAAGATTCTCTTGGG
SrcSSM_R10	TTGACCCAACTTAACTTCCAATCTCAAAGATTCTCTTGG
SrcSSM_R11	ACCTTGACCCAACTTAACTTCCAATCTCAAAGATTCTC
SrcSSM_R12	ACAACCTTGACCCAACTTAACTTCCAATCTCA
SrcSSM_R13	GAAACAACCTTGACCCAACTTAACTTCCAATCTCA
SrcSSM_R14	ACCGAAACAACCTTGACCCAACTTAACTTCC
SrcSSM_R15	TTCACCGAAACAACCTTGACCCAACTTAACT
SrcSSM_R16	AACTTCACCGAAACAACCTTGACCCAACTT
SrcSSM_R17	CCAAACTTCACCGAAACAACCTTGACCCAA
SrcSSM_R18	CATCCAAACTTCACCGAAACAACCTTGACC
SrcSSM_R19	ACCCATCCAAACTTCACCGAAACAACCTTG
SrcSSM_R20	AGTACCCATCCAAACTTCACCGAAACAACC
SrcSSM_R21	CCAAGTACCCATCCAAACTTCACCGAAACA
SrcSSM_R22	GTTCCAAGTACCCATCCAAACTTCACCGAA
SrcSSM_R23	ACCGTTCCAAGTACCCATCCAAACTTCACC
SrcSSM_R24	AGTACCGTTCCAAGTACCCATCCAAACTTC
SrcSSM_R25	AGTAGTACCGTTCCAAGTACCCATCCAAACT
SrcSSM_R26	TCTAGTAGTACCGTTCCAAGTACCCATCCAAA
SrcSSM_R27	AACTCTAGTAGTACCGTTCCAAGTACCCATCC
SrcSSM_R28	AGCAACTCTAGTAGTACCGTTCCAAGTACCC
SrcSSM_R29	GATAGCAACTCTAGTAGTACCGTTCCAAGTACCC
SrcSSM_R30	CTTGATAGCAACTCTAGTAGTACCGTTCCAAGTACC
SrcSSM_R31	AGTCTTGATAGCAACTCTAGTAGTACCGTTCCAA
SrcSSM_R32	CAAAGTCTTGATAGCAACTCTAGTAGTACCGTTCCA
SrcSSM_R33	CTTCAAAGTCTTGATAGCAACTCTAGTAGTACCGTTCC
SrcSSM_R34	TGGCTTCAAAGTCTTGATAGCAACTCTAGTAGTACC
SrcSSM_R35	ACCTGGCTTCAAAGTCTTGATAGCAACTCTAGT
SrcSSM_R36	AGTACCTGGCTTCAAAGTCTTGATAGCAACTC
SrcSSM_R37	CATAGTACCTGGCTTCAAAGTCTTGATAGCAACT
SrcSSM_R38	AGACATAGTACCTGGCTTCAAAGTCTTGATAGCA
SrcSSM_R39	TGGAGACATAGTACCTGGCTTCAAAGTCTTGA
SrcSSM_R40	TTCTGGAGACATAGTACCTGGCTTCAAAGTCT
SrcSSM_R41	AGCTTCTGGAGACATAGTACCTGGCTTCAA
SrcSSM_R42	GAAAGCTTCTGGAGACATAGTACCTGGCTTC
SrcSSM_R43	CAAGAAAGCTTCTGGAGACATAGTACCTGGC
SrcSSM_R44	TTGCAAGAAAGCTTCTGGAGACATAGTACCTG
SrcSSM_R45	TTCTTGCAAGAAAGCTTCTGGAGACATAGTACC
SrcSSM_R46	AGCTTCTTGCAAGAAAGCTTCTGGAGACAT
SrcSSM_R47	TTGAGCTTCTTGCAAGAAAGCTTCTGGAGA
SrcSSM_R48	AACTTGAGCTTCTTGCAAGAAAGCTTCTGGA
SrcSSM_R49	CATAACTTGAGCTTCTTGCAAGAAAGCTTCTGG
SrcSSM_R50	CTTCATAACTTGAGCTTCTTGCAAGAAAGCTTCTG
SrcSSM_R51	CTTCTTCATAACTTGAGCTTCTTGCAAGAAAGCTTCTGG
SrcSSM_R52	CAACTTCTTCATAACTTGAGCTTCTTGCAAGAAAGC
SrcSSM_R53	TCTCAACTTCTTCATAACTTGAGCTTCTTGCAAGAAAGC
SrcSSM_R54	GTGTCTCAACTTCTTCATAACTTGAGCTTCTTGCA
SrcSSM_R55	TTCGTGTCTCAACTTCTTCATAACTTGAGCTTCTTGC
SrcSSM_R56	CTTTTCGTGTCTCAACTTCTTCATAACTTGAGCTTC
SrcSSM_R57	CAACTTTTCGTGTCTCAACTTCTTCATAACTTGAGC
SrcSSM_R58	AACCAACTTTTCGTGTCTCAACTTCTTCATAACTTGAGC
SrcSSM_R59	TTGAACCAACTTTTCGTGTCTCAACTTCTTCATAAC
SrcSSM_R60	CAATTGAACCAACTTTTCGTGTCTCAACTTCTTCATAAC
SrcSSM_R61	GTACAATTGAACCAACTTTTCGTGTCTCAACTTCTTC
SrcSSM_R62	AGCGTACAATTGAACCAACTTTTCGTGTCTCA
SrcSSM_R63	AACAGCGTACAATTGAACCAACTTTTCGTGTC
SrcSSM_R64	AACAACAGCGTACAATTGAACCAACTTTTCGTGTC
SrcSSM_R65	AGAAACAACAGCGTACAATTGAACCAACTTTTCGTGTC
SrcSSM_R66	TTCAGAAACAACAGCGTACAATTGAACCAACTTTTCGTG
SrcSSM_R67	TTCTTCAGAAACAACAGCGTACAATTGAACCAAC
SrcSSM_R68	TGGTTCTTCAGAAACAACAGCGTACAATTGAACC
SrcSSM_R69	GATTGGTTCTTCAGAAACAACAGCGTACAATTGAACC
SrcSSM_R70	GTAGATTGGTTCTTCAGAAACAACAGCGTACAATTG
SrcSSM_R71	GATGTAGATTGGTTCTTCAGAAACAACAGCGTACA
SrcSSM_R72	AACGATGTAGATTGGTTCTTCAGAAACAACAGCG
SrcSSM_R73	AGTAACGATGTAGATTGGTTCTTCAGAAACAACAGCG
SrcSSM_R74	TTCAGTAACGATGTAGATTGGTTCTTCAGAAACAACAGC
SrcSSM_R75	GTATTCAGTAACGATGTAGATTGGTTCTTCAGAAACAA
SrcSSM_R76	CATGTATTCAGTAACGATGTAGATTGGTTCTTCAGAAA
SrcSSM_R77	AGACATGTATTCAGTAACGATGTAGATTGGTTCTTCAG
SrcSSM_R78	CTTAGACATGTATTCAGTAACGATGTAGATTGGTTCTT
SrcSSM_R79	ACCCTTAGACATGTATTCAGTAACGATGTAGATTGG
SrcSSM_R80	AGAACCCTTAGACATGTATTCAGTAACGATGTAGATTGG
SrcSSM_R81	CAAAGAACCCTTAGACATGTATTCAGTAACGATGTAGA
SrcSSM_R82	CAACAAAGAACCCTTAGACATGTATTCAGTAACGATG
SrcSSM_R83	GTCCAACAAAGAACCCTTAGACATGTATTCAGTAACG
SrcSSM_R84	GAAGTCCAACAAAGAACCCTTAGACATGTATTCAGTAAC
SrcSSM_R85	CAAGAAGTCCAACAAAGAACCCTTAGACATGTATTCAG
SrcSSM_R86	CTTCAAGAAGTCCAACAAAGAACCCTTAGACATGT
SrcSSM_R87	ACCCTTCAAGAAGTCCAACAAAGAACCCTT
SrcSSM_R88	TTCACCCTTCAAGAAGTCCAACAAAGAACCC
SrcSSM_R89	AGTTTCACCCTTCAAGAAGTCCAACAAAGAACC
SrcSSM_R90	ACCAGTTTCACCCTTCAAGAAGTCCAACAA
SrcSSM_R91	CTTACCAGTTTCACCCTTCAAGAAGTCCAACA
SrcSSM_R92	GTACTTACCAGTTTCACCCTTCAAGAAGTCCAA
SrcSSM_R93	CAAGTACTTACCAGTTTCACCCTTCAAGAAGTCC
SrcSSM_R94	TCTCAAGTACTTACCAGTTTCACCCTTCAAGAAGT
SrcSSM_R95	CAATCTCAAGTACTTACCAGTTTCACCCTTCAAGAAG
SrcSSM_R96	TGGCAATCTCAAGTACTTACCAGTTTCACCC
SrcSSM_R97	TTGTGGCAATCTCAAGTACTTACCAGTTTCACC
SrcSSM_R98	CAATTGTGGCAATCTCAAGTACTTACCAGTTTCAC
SrcSSM_R99	AACCAATTGTGGCAATCTCAAGTACTTACCAGTTTCACC
SrcSSM_R100	GTCAACCAATTGTGGCAATCTCAAGTACTTACCA
SrcSSM_R101	CATGTCAACCAATTGTGGCAATCTCAAGTACTTAC
SrcSSM_R102	AGCCATGTCAACCAATTGTGGCAATCTCAA
SrcSSM_R103	AGCAGCCATGTCAACCAATTGTGGCAATCT
SrcSSM_R104	TTGAGCAGCCATGTCAACCAATTGTGGCAA
SrcSSM_R105	GATTTGAGCAGCCATGTCAACCAATTGTGG
SrcSSM_R106	AGCGATTTGAGCAGCCATGTCAACCAATTG
SrcSSM_R107	AGAAGCGATTTGAGCAGCCATGTCAACCAA
SrcSSM_R108	ACCAGAAGCGATTTGAGCAGCCATGTCAAC
SrcSSM_R109	CATACCAGAAGCGATTTGAGCAGCCATGTC
SrcSSM_R110	AGCCATACCAGAAGCGATTTGAGCAGCCAT
SrcSSM_R111	GTAAGCCATACCAGAAGCGATTTGAGCAGC
SrcSSM_R112	AACGTAAGCCATACCAGAAGCGATTTGAGC
SrcSSM_R113	TTCAACGTAAGCCATACCAGAAGCGATTTGA
SrcSSM_R114	TCTTTCAACGTAAGCCATACCAGAAGCGAT
SrcSSM_R115	CATTCTTTCAACGTAAGCCATACCAGAAGCG
SrcSSM_R116	GTTCATTCTTTCAACGTAAGCCATACCAGAAGC
SrcSSM_R117	GTAGTTCATTCTTTCAACGTAAGCCATACCAGAAGC
SrcSSM_R118	AACGTAGTTCATTCTTTCAACGTAAGCCATACCAG
SrcSSM_R119	GTGAACGTAGTTCATTCTTTCAACGTAAGCCATACC
SrcSSM_R120	TCTGTGAACGTAGTTCATTCTTTCAACGTAAGCC
SrcSSM_R121	GTCTCTGTGAACGTAGTTCATTCTTTCAACGTAAGC
SrcSSM_R122	CAAGTCTCTGTGAACGTAGTTCATTCTTTCAACGT
SrcSSM_R123	TCTCAAGTCTCTGTGAACGTAGTTCATTCTTTCAACG
SrcSSM_R124	AGCTCTCAAGTCTCTGTGAACGTAGTTCATTCT
SrcSSM_R125	AGCAGCTCTCAAGTCTCTGTGAACGTAGTT
SrcSSM_R126	GTTAGCAGCTCTCAAGTCTCTGTGAACGTAG
SrcSSM_R127	GATGTTAGCAGCTCTCAAGTCTCTGTGAACG
SrcSSM_R128	CAAGATGTTAGCAGCTCTCAAGTCTCTGTGAA
SrcSSM_R129	AACCAAGATGTTAGCAGCTCTCAAGTCTCTG
SrcSSM_R130	ACCAACCAAGATGTTAGCAGCTCTCAAGTC
SrcSSM_R131	TTCACCAACCAAGATGTTAGCAGCTCTCAA
SrcSSM_R132	GTTTTCACCAACCAAGATGTTAGCAGCTCTCA
SrcSSM_R133	CAAGTTTTCACCAACCAAGATGTTAGCAGCTC
SrcSSM_R134	AACCAAGTTTTCACCAACCAAGATGTTAGCAGC
SrcSSM_R135	ACAAACCAAGTTTTCACCAACCAAGATGTTAGCAG
SrcSSM_R136	CTTACAAACCAAGTTTTCACCAACCAAGATGTTAGCAGC
SrcSSM_R137	AACCTTACAAACCAAGTTTTCACCAACCAAGATGTTAGC
SrcSSM_R138	AGCAACCTTACAAACCAAGTTTTCACCAACC
SrcSSM_R139	GTCAGCAACCTTACAAACCAAGTTTTCACCA
SrcSSM_R140	GAAGTCAGCAACCTTACAAACCAAGTTTTCACC
SrcSSM_R141	ACCGAAGTCAGCAACCTTACAAACCAAGTT
SrcSSM_R142	CAAACCGAAGTCAGCAACCTTACAAACCAA
SrcSSM_R143	AGCCAAACCGAAGTCAGCAACCTTACAAAC
SrcSSM_R144	TCTAGCCAAACCGAAGTCAGCAACCTTACA
SrcSSM_R145	CAATCTAGCCAAACCGAAGTCAGCAACCTT
SrcSSM_R146	GATCAATCTAGCCAAACCGAAGTCAGCAACC
SrcSSM_R147	TTCGATCAATCTAGCCAAACCGAAGTCAGC
SrcSSM_R148	GTCTTCGATCAATCTAGCCAAACCGAAGTCA
SrcSSM_R149	GTTGTCTTCGATCAATCTAGCCAAACCGAAGT
SrcSSM_R150	TTCGTTGTCTTCGATCAATCTAGCCAAACCG
SrcSSM_R151	GTATTCGTTGTCTTCGATCAATCTAGCCAAACCG
SrcSSM_R152	AGTGTATTCGTTGTCTTCGATCAATCTAGCCAAAC
SrcSSM_R153	AGCAGTGTATTCGTTGTCTTCGATCAATCTAGC
SrcSSM_R154	TCTAGCAGTGTATTCGTTGTCTTCGATCAATCTAGC
SrcSSM_R155	TTGTCTAGCAGTGTATTCGTTGTCTTCGATCAATC
SrcSSM_R156	ACCTTGTCTAGCAGTGTATTCGTTGTCTTCG
SrcSSM_R157	AGCACCTTGTCTAGCAGTGTATTCGTTGTC
SrcSSM_R158	CTTAGCACCTTGTCTAGCAGTGTATTCGTTGT
SrcSSM_R159	GAACTTAGCACCTTGTCTAGCAGTGTATTCGT
SrcSSM_R160	TGGGAACTTAGCACCTTGTCTAGCAGTGTA
SrcSSM_R161	GATTGGGAACTTAGCACCTTGTCTAGCAGT
SrcSSM_R162	CTTGATTGGGAACTTAGCACCTTGTCTAGCA
SrcSSM_R163	CCACTTGATTGGGAACTTAGCACCTTGTCT
SrcSSM_R164	AGTCCACTTGATTGGGAACTTAGCACCTTG
SrcSSM_R165	AGCAGTCCACTTGATTGGGAACTTAGCACC
SrcSSM_R166	TGGAGCAGTCCACTTGATTGGGAACTTAGC
SrcSSM_R167	TTCTGGAGCAGTCCACTTGATTGGGAACTT
SrcSSM_R168	AGCTTCTGGAGCAGTCCACTTGATTGGGAA
SrcSSM_R169	AGCAGCTTCTGGAGCAGTCCACTTGATTGG
SrcSSM_R170	CAAAGCAGCTTCTGGAGCAGTCCACTTGAT
SrcSSM_R171	GTACAAAGCAGCTTCTGGAGCAGTCCACTT
SrcSSM_R172	ACCGTACAAAGCAGCTTCTGGAGCAGTCCA
SrcSSM_R173	TCTACCGTACAAAGCAGCTTCTGGAGCAGT
SrcSSM_R174	GAATCTACCGTACAAAGCAGCTTCTGGAGC
SrcSSM_R175	AGTGAATCTACCGTACAAAGCAGCTTCTGG
SrcSSM_R176	GATAGTGAATCTACCGTACAAAGCAGCTTCTGG
SrcSSM_R177	CTTGATAGTGAATCTACCGTACAAAGCAGCTTCTG
SrcSSM_R178	AGACTTGATAGTGAATCTACCGTACAAAGCAGCT
SrcSSM_R179	GTCAGACTTGATAGTGAATCTACCGTACAAAGCAG
SrcSSM_R180	AACGTCAGACTTGATAGTGAATCTACCGTACAAAGC
SrcSSM_R181	CCAAACGTCAGACTTGATAGTGAATCTACCGTAC
SrcSSM_R182	AGACCAAACGTCAGACTTGATAGTGAATCTACCG
SrcSSM_R183	GAAAGACCAAACGTCAGACTTGATAGTGAATCTACC
SrcSSM_R184	ACCGAAAGACCAAACGTCAGACTTGATAGTG
SrcSSM_R185	GATACCGAAAGACCAAACGTCAGACTTGATAGTG
SrcSSM_R186	CAAGATACCGAAAGACCAAACGTCAGACTTGA
SrcSSM_R187	CAACAAGATACCGAAAGACCAAACGTCAGACT
SrcSSM_R188	AGTCAACAAGATACCGAAAGACCAAACGTCA
SrcSSM_R189	TTCAGTCAACAAGATACCGAAAGACCAAACGT
SrcSSM_R190	CAATTCAGTCAACAAGATACCGAAAGACCAAACG
SrcSSM_R191	AGTCAATTCAGTCAACAAGATACCGAAAGACCAAACG
SrcSSM_R192	AGTAGTCAATTCAGTCAACAAGATACCGAAAGACC
SrcSSM_R193	CTTAGTAGTCAATTCAGTCAACAAGATACCGAAAGACC
SrcSSM_R194	ACCCTTAGTAGTCAATTCAGTCAACAAGATACCGA
SrcSSM_R195	TCTACCCTTAGTAGTCAATTCAGTCAACAAGATACCG
SrcSSM_R196	AACTCTACCCTTAGTAGTCAATTCAGTCAACAAGATACC
SrcSSM_R197	TGGAACTCTACCCTTAGTAGTCAATTCAGTCAACA
SrcSSM_R198	GTATGGAACTCTACCCTTAGTAGTCAATTCAGTCAAC
SrcSSM_R199	TGGGTATGGAACTCTACCCTTAGTAGTCAATTCAG
SrcSSM_R200	ACCTGGGTATGGAACTCTACCCTTAGTAGTCA
SrcSSM_R201	CATACCTGGGTATGGAACTCTACCCTTAGTAGTC
SrcSSM_R202	AACCATACCTGGGTATGGAACTCTACCCTT
SrcSSM_R203	GTTAACCATACCTGGGTATGGAACTCTACCCT
SrcSSM_R204	TCTGTTAACCATACCTGGGTATGGAACTCTACC
SrcSSM_R205	TTCTCTGTTAACCATACCTGGGTATGGAACTCT
SrcSSM_R206	AACTTCTCTGTTAACCATACCTGGGTATGGAACT
SrcSSM_R207	CAAAACTTCTCTGTTAACCATACCTGGGTATGGAA
SrcSSM_R208	GTCCAAAACTTCTCTGTTAACCATACCTGGGT
SrcSSM_R209	TTGGTCCAAAACTTCTCTGTTAACCATACCTGG
SrcSSM_R210	AACTTGGTCCAAAACTTCTCTGTTAACCATACCTG
SrcSSM_R211	TTCAACTTGGTCCAAAACTTCTCTGTTAACCATACCTGG
SrcSSM_R212	TCTTTCAACTTGGTCCAAAACTTCTCTGTTAACCATACC
SrcSSM_R213	ACCTCTTTCAACTTGGTCCAAAACTTCTCTGT
SrcSSM_R214	GTAACCTCTTTCAACTTGGTCCAAAACTTCTCTGT
SrcSSM_R215	TCTGTAACCTCTTTCAACTTGGTCCAAAACTTCTC
SrcSSM_R216	CATTCTGTAACCTCTTTCAACTTGGTCCAAAACTTCTC
SrcSSM_R217	TGGCATTCTGTAACCTCTTTCAACTTGGTCC
SrcSSM_R218	ACATGGCATTCTGTAACCTCTTTCAACTTGGT
SrcSSM_R219	TGGACATGGCATTCTGTAACCTCTTTCAACT
SrcSSM_R220	TGGTGGACATGGCATTCTGTAACCTCTTTC
SrcSSM_R221	TTCTGGTGGACATGGCATTCTGTAACCTCT
SrcSSM_R222	ACATTCTGGTGGACATGGCATTCTGTAACC
SrcSSM_R223	TGGACATTCTGGTGGACATGGCATTCTGTA
SrcSSM_R224	TTCTGGACATTCTGGTGGACATGGCATTCT
SrcSSM_R225	AGATTCTGGACATTCTGGTGGACATGGCAT
SrcSSM_R226	CAAAGATTCTGGACATTCTGGTGGACATGGC
SrcSSM_R227	GTGCAAAGATTCTGGACATTCTGGTGGACA
SrcSSM_R228	GTCGTGCAAAGATTCTGGACATTCTGGTGG
SrcSSM_R229	CAAGTCGTGCAAAGATTCTGGACATTCTGGT
SrcSSM_R230	CATCAAGTCGTGCAAAGATTCTGGACATTCTG
SrcSSM_R231	ACACATCAAGTCGTGCAAAGATTCTGGACA
SrcSSM_R232	TTGACACATCAAGTCGTGCAAAGATTCTGGA
SrcSSM_R233	ACATTGACACATCAAGTCGTGCAAAGATTCTGG
SrcSSM_R234	CCAACATTGACACATCAAGTCGTGCAAAGA
SrcSSM_R235	TCTCCAACATTGACACATCAAGTCGTGCAA
SrcSSM_R236	CTTTCTCCAACATTGACACATCAAGTCGTGC
SrcSSM_R237	TTCCTTTCTCCAACATTGACACATCAAGTCGT
SrcSSM_R238	TGGTTCCTTTCTCCAACATTGACACATCAAGT
SrcSSM_R239	TTCTGGTTCCTTTCTCCAACATTGACACATCA
SrcSSM_R240	TTCTTCTGGTTCCTTTCTCCAACATTGACACA
SrcSSM_R241	TCTTTCTTCTGGTTCCTTTCTCCAACATTGACAC
SrcSSM_R242	TGGTCTTTCTTCTGGTTCCTTTCTCCAACATT
SrcSSM_R243	AGTTGGTCTTTCTTCTGGTTCCTTTCTCCAAC
SrcSSM_R244	GAAAGTTGGTCTTTCTTCTGGTTCCTTTCTCCA
SrcSSM_R245	TTCGAAAGTTGGTCTTTCTTCTGGTTCCTTTCTC
SrcSSM_R246	GTATTCGAAAGTTGGTCTTTCTTCTGGTTCCTTTCTC
SrcSSM_R247	CAAGTATTCGAAAGTTGGTCTTTCTTCTGGTTCCT
SrcSSM_R248	TTGCAAGTATTCGAAAGTTGGTCTTTCTTCTGGTTCC
SrcSSM_R249	AGCTTGCAAGTATTCGAAAGTTGGTCTTTCTTCTG
SrcSSM_R250	GAAAGCTTGCAAGTATTCGAAAGTTGGTCTTTCTTCTGG
